# Phosphoproteomics of CD2 signaling reveals an AMPK-dependent regulation of lytic granule polarization in cytotoxic T cells

**DOI:** 10.1101/795963

**Authors:** Vanessa Zurli, Tommaso Montecchi, Raphael Heilig, Isabel Poschke, Michael Volkmar, Giuliana Wimmer, Gioia Boncompagni, Gabriele Turacchio, Mario Milco D’Elios, Giuseppe Campoccia, Nicoletta Resta, Rienk Offringa, Roman Fischer, Oreste Acuto, Cosima Tatiana Baldari, Anna Kabanova

## Abstract

The in-depth analysis of costimulatory signaling enhancing the activity of cytotoxic T cells (CTLs) represents a major approach towards immunotherapy development. Here we report that CD2 costimulation plays a critical role in killing by freshly isolated human CTLs, which represent a challenging but valuable study model to gain insight into CTL biology. We show that CD2 triggering critically aids signaling by the T cell receptor in the formation of functional immune synapses by promoting the polarization of lytic granules towards the microtubule-organizing center (MTOC). To gain insight into the underlying elusive mechanism, we explored the CD2 signaling network by phosphoproteomics, which revealed 616 CD2-regulated phosphorylation events in 373 proteins implicated in the regulation of vesicular trafficking, cytoskeleton organization, autophagy and metabolism. Strikingly, signaling by the master metabolic regulator AMP-activated protein kinase (AMPK) represents a functionally critical node of the CD2 network which regulates granule polarization towards the MTOC in CTLs. Granule trafficking is driven by active AMPK enriched on adjacent lysosomes, illustrating a novel signaling cross-talk between vesicular compartments in CTLs. Our results thus establish CD2 signaling as key for regulating cytotoxic killing and granule polarization in freshly isolated CTLs and strengthens the rationale to choose CD2 and AMPK as therapeutic targets to boost CTL activity.
