## Supplemental Table 3 for "Phosphoproteomics of CD2 signaling reveals an AMPK-dependent regulation of lytic granule polarization in cytotoxic T cells"

### Sheet: CD2-regulated phosphoresidues
Protein accession numbers and residues (as reported in Table S2) were manually corrected to correpond to the main protein isoform (to allow for Cytoscape analysis)
Protein accession	Residue	-Log Student's T-test p-value CD2_iso	Student's T-test Difference CD2_iso
Q15149	T4030	3.66547	4.65277
P02686	S26	3.28349	4.44146
P27361	T202	2.92569	4.43322
Q9UHD8	T38	6.0302	4.41034
Q8N6H7	S432	3.70913	4.31259
Q13263	R/S/D	2.81987	4.29478
Q86UU0	S116+S118	4.17451	4.2682
Q8NF91	S6230	4.15559	4.25945
Q96BZ8	S59	3.08669	4.22709
O94804	S13+T14	3.87659	4.22555
P42331	S379+S391	3.73487	4.18118
Q9BZL6	S214	3.1755	4.15792
Q9BZL6	S/R	4.67619	4.14331
P19338	S580	3.11722	4.12346
P16298	S478	4.53412	4.09855
P42331	S494	4.73342	4.09457
Q8NF50	S451	4.31898	4.09212
Q8NI08	S441	3.91287	4.06463
Q04759	S685	3.07817	4.05903
Q7Z6I6	T1020	4.22015	4.01648
A2A288	S428	2.99465	3.9983
P42331	S379	3.94787	3.97296
Q5VZ89	S1274	3.66327	3.97093
P14317	S62	3.39436	3.95507
Q14005	S	4.17154	3.95482
Q8IYM9	S384	3.57986	3.9517
Q9UJU6	S269+S272	3.92412	3.92686
P16949	S	3.25397	3.91015
Q96RK0	S2279+S/R	4.7946	3.90633
O60784	S160+R167	3.12152	3.90557
P49790	S/T	4.42202	3.90161
Q09666	S5864	4.08389	3.89605
Q5TDH0	S194	3.60124	3.8735
O60449	S	3.31653	3.84041
P18615	Y133	4.03151	3.84011
Q8TD19	T/S	4.658	3.81895
Q9UJU6	T291	4.00422	3.81712
Q09666	S5099	3.67196	3.8131
Q9NP61	S451	3.5991	3.78532
P62857	S23	3.55561	3.77928
Q09666	S1068	2.91582	3.72711
O75554	S277	4.3329	3.72272
Q53EL6	S457	3.86567	3.70692
P43243	T150	5.39935	3.68896
Q9Y228	S445	4.31641	3.66305
Q09666	T/D/S	2.94804	3.65991
Q9UPU5	S1299	3.79478	3.65658
Q6DN90	S180	3.31672	3.65579
Q15418	S380	5.01981	3.6543
Q12802	S	3.28336	3.64815
Q86T03	S162	4.4627	3.61335
P13796	S	3.79939	3.61316
Q9Y580	S205	3.31668	3.60726
Q96AT1	S146	3.18463	3.60168
P16949	S16+S/R	2.78546	3.59855
Q12802	S2720+S2723	2.91653	3.59765
P04150	S134	3.26717	3.59148
Q09666	S135	2.97595	3.58666
P78347	S103	4.15126	3.58026
Q92890	S299	2.41405	3.56644
Q53QV2	S69	3.47617	3.56459
Q7Z333	S2639	4.66755	3.55969
Q8NE71	S166	3.18822	3.556
P28482	T185	2.02109	3.55562
P23588	S422	3.82	3.53897
P33241	S24	3.14894	3.53378
P33241	S/T	2.80516	3.53276
Q9Y4F9	S552	3.85177	3.52397
Q92888	S842	4.11885	3.51445
O60271	S594	3.77765	3.48334
O43149	S1537+S1540	4.65612	3.48028
Q9UH99	S/D	3.53848	3.47917
Q96RK0	S1082	4.3214	3.47446
Q16875	S467+S/T	3.6909	3.47366
O60759	S65+S66	4.75359	3.47012
Q09666	T/S	3.92891	3.46979
Q96A57	S/D/T	3.7047	3.46409
Q8TEQ6	S757	3.83258	3.4546
Q9UI08	S285	3.7599	3.4523
Q09666	T3716	2.93921	3.45224
Q09666	S5400	3.86915	3.4521
Q8NC51	S	3.04348	3.42641
P24534	S141	2.9916	3.42511
Q13576	S16	3.73898	3.418
Q9C0K0	T260	4.2244	3.40537
Q53HC0	S211	2.9803	3.40145
P13796	S5	4.19778	3.39132
Q9Y2W1	S575	3.66923	3.38928
Q09666	S2397	3.85644	3.37431
Q99490	S	4.28479	3.36944
O60759	S/T	3.63955	3.36886
Q92835	S971+T/S	5.24624	3.36745
Q9Y4A5	S2051	4.14698	3.36607
Q09666	S511	2.91021	3.36135
Q96JM3	S603	3.3268	3.34611
Q86YS7	T/S	4.33074	3.33502
P12081	S27	2.56404	3.31861
P23588	S424+S	4.41791	3.30132
Q92888	S	4.0025	3.28396
Q53EL6	S68+S71	4.12244	3.27787
P49023	S106	4.70292	3.27447
Q05655	S304	3.73882	3.27196
Q9HB19	S184	3.55019	3.25345
O75995	S/T/D	3.13427	3.23978
Q9UBW5	T/S	2.97785	3.23339
Q09666	S5110	2.85346	3.2207
O43719	S387	2.46427	3.2168
O95155	S105	4.4516	3.18673
Q09666	S3426	3.66734	3.1775
O94804	S13	3.83183	3.17507
P17535	S100	3.17501	3.16482
Q86YV0	S/H	2.56785	3.16037
Q09666	S4908	3.34578	3.14581
O75676	S682+S693	3.74949	3.1219
P60468	S49	2.74623	3.11292
O94804	T952	3.68597	3.10372
P40763	T714+S727	3.13832	3.08358
Q9Y624	S284+S287	2.4087	3.08047
Q13546	S	4.39577	3.07617
Q86UE4	S298	4.17373	3.07465
Q53GL7	S443	4.25463	3.06629
Q99543	S47+S49	2.49137	3.06566
Q13177	S58	2.33663	3.0622
Q09666	T/D	3.03523	3.0597
Q9UI08	S369	2.78504	3.05382
Q32P44	S177	3.4977	3.05114
Q5JPB2	S506	3.14487	3.04749
Q9NX58	S/H	3.11435	3.03543
Q6ZSZ5	S1076	2.89805	3.03339
Q9BXF6	S395	2.96167	3.03258
Q7Z6Z7	S1368	3.36793	3.03054
Q86WB0	S321	4.00464	3.01907
Q14204	S/T	4.36725	2.99449
Q15121	S116	4.53601	2.99161
O95071	S327	4.62292	2.98901
P32942	S/T	3.1975	2.97747
O75676	S343+S347	4.25102	2.97469
Q09666	S5780+S5782	3.31017	2.96967
Q9H8W4	S226	3.92666	2.94771
Q9UI08	S331	3.66278	2.92272
Q9Y2K5	S889	3.13712	2.92173
Q13425	S129	6.19969	2.91726
O75592	S3440	4.96178	2.91711
Q86U86	S948	3.76844	2.89734
Q09666	S570	3.52464	2.89318
Q9UGP4	S233	4.44466	2.89302
P12270	S2155	2.98131	2.87232
Q9Y3Z3	S6	3.99777	2.85403
Q9Y5K6	S233	3.24447	2.85053
Q96JY6	S/D/R	3.94441	2.85053
Q13769	T328	2.65599	2.84737
P57737	S465	2.92627	2.847
Q12778	S256	4.18783	2.84374
Q6GYQ0	T754	3.02713	2.83614
P42696	D	2.82197	2.83081
O60293	S352	3.04191	2.82968
O75995	S	3.30458	2.8271
O95544	H66	3.76244	2.82653
Q13263	S/R	3.45549	2.82249
P42575	T/R/S	3.32986	2.82201
Q8NC51	S/H	4.84491	2.82061
Q9UKV3	S240	3.63544	2.82039
O75569	S18	3.54722	2.80942
Q13950	S340	2.60873	2.80554
Q9C0C2	D840	3.51365	2.79936
P49023	S119	2.92038	2.7906
Q8N3C7	S609	3.321	2.77642
P11717	S/D	4.46545	2.77517
O60759	T278+T/S	2.47306	2.74498
P27707	S11	3.17689	2.74075
Q5JSP0	S547	3.64578	2.73672
Q05655	S/D	3.27923	2.73506
Q5T4S7	D/S	3.74201	2.7333
Q92538	S1784	3.25427	2.72344
Q9H4E7	S/T	3.13613	2.71516
Q9BZL6	S375	2.65439	2.70444
O94888	S280+S285	3.11472	2.70308
P53396	S455	4.68573	2.69047
Q7LBC6	S/D	3.17932	2.67474
Q6PJG2	T655+S661	3.09385	2.67409
O75420	S24+S28	3.92976	2.66471
Q09666	S5552	1.93656	2.66408
P11274	S301	3.46639	2.65855
Q9Y2Z0	T265	3.96201	2.64375
Q5HYW2	S195	2.99165	2.63555
Q96JM3	S386	2.61476	2.62206
P35236	S248	3.04464	2.60956
P14921	S251	3.55275	2.6039
O14617	S658	4.64057	2.58962
Q9UBW5	S395	4.03088	2.58599
Q13370	S	2.96713	2.57929
O60934	S397	3.63708	2.57064
Q9UKV3	S990	3.83992	2.56675
Q09666	S5261	2.98665	2.55824
P43487	S60	3.37737	2.55661
Q92608	S1685	2.03676	2.5547
Q86YS7	S	3.57656	2.55344
P18615	S51	2.97153	2.54445
Q99490	S/R/T	2.48888	2.54229
Q7L3B6	S/R	2.37536	2.54081
O43290	S448	3.097	2.53935
Q9Y6Q9	S857	3.24364	2.53922
Q8WYJ6	S/T/R	2.61341	2.53395
Q9H4L5	S34	3.32335	2.53388
P62753	S242	2.60748	2.53162
Q86W56	S286	2.97516	2.53027
O15117	S339	2.95425	2.52989
Q9UI08	S/D	2.80287	2.52298
P20810	S	3.16839	2.51886
Q09666	S	2.61109	2.51662
O75122	S8	2.61007	2.51601
Q6JBY9	S179	3.05426	2.51278
O00186	S323	2.72121	2.51219
Q8WYJ6	S/T	2.88024	2.51204
Q96TA1	S692+S696	2.96505	2.51013
O75592	S3467	4.25369	2.50731
O43516	S	3.30629	2.50632
Q14644	S809	5.32559	2.50596
O95866	S/T	1.42499	2.50052
Q9UPN3	S1408	3.26577	2.49565
P19634	S703	2.98821	2.49382
Q16204	S323	4.4531	2.49065
Q5HYW2	S/T/D	2.72448	2.48975
P62328	T23	3.2962	2.46303
Q96CV9	S526	3.56321	2.45651
Q66K74	S321	2.65455	2.45513
Q09161	S/D	2.48142	2.45464
Q8WWI1	S805	1.97813	2.45009
O14745	S280	3.22236	2.4468
P16949	S16	3.53473	2.44475
Q8ND56	S173	2.8196	2.44024
Q92835	S/T	2.77536	2.43858
Q5T1M5	S	2.21091	2.43066
Q96B97	S156	2.58392	2.42864
O00562	S593+S600	2.74646	2.42046
Q9Y2K5	S349	3.45268	2.41936
P19634	S/D	2.82546	2.41833
P18615	S115	2.76619	2.41827
Q13950	S/D	1.94451	2.41132
Q99490	S808	3.25207	2.40956
Q9C0J8	S	3.6025	2.40865
P42331	T/D/S	2.49201	2.40332
Q86WB0	S395	3.07297	2.39864
Q9UBC2	S593	3.29462	2.3951
Q9H4A3	S2372	4.06454	2.39468
Q32MZ4	S	3.65094	2.39464
Q92597	S330+S332	3.16028	2.39153
Q5TDH0	S/T	3.8878	2.39119
Q5HYW2	S837+S839	2.70269	2.38942
Q9BXF6	S/R/T	2.59757	2.3824
P07550	S246	2.05103	2.37704
Q09666	D/T	1.87613	2.37652
O75592	T/S	3.85629	2.37177
Q09666	S1452	1.87546	2.36427
P42166	S306	3.34598	2.35536
Q13459	T1346	3.24026	2.35307
P49841	S9	3.96486	2.34996
P33241	S252	3.1307	2.34733
Q9UEY8	S650	4.02473	2.33988
O14497	S1184	2.55519	2.33899
Q13094	S/T	2.53524	2.33783
O95685	S25	2.44282	2.33781
Q5JSH3	S262	4.02258	2.33642
Q9UEY8	S673	3.25415	2.32695
O60664	S130	2.54102	2.32451
Q7Z5R6	T/S	3.61204	2.32355
Q92597	T328+T/S	3.12163	2.32239
Q16539	T180	3.90419	2.31892
Q7Z3U7	S1214	4.25956	2.31599
Q03252	S37	2.4582	2.31536
Q96BY7	S255	4.6089	2.30596
P42331	S533	3.62509	2.30367
O15400	S129	2.99556	2.30038
Q9H063	S60+R/S	2.04342	2.29689
P30273	S69	1.1631	2.28421
P07814	D/T/S	1.67465	2.27784
Q9BUH6	S148	3.11839	2.26895
P16949	S38	2.8977	2.25324
Q9Y6D5	S	3.17738	2.25222
Q9UKE5	S640	5.53341	2.2495
P42331	S362	2.73117	2.23194
P08575	S1299	2.81044	2.22554
Q9HB21	S332	3.03058	2.22334
Q9NQC7	S/H	3.10478	2.21868
P35611	T/S	3.67761	2.21065
Q9H6Z4	S	3.136	2.20847
Q7Z5R6	S526	2.71192	2.20734
Q5VZ89	T/S	4.20223	2.20731
O94888	S/D	2.84136	2.20472
Q8TB24	S/D	2.56181	2.19625
Q9UJU6	S	3.47767	2.19529
Q9GZY8	S155+S157	3.23713	2.18424
Q8WYR1	S507	3.99984	2.18191
Q96ST2	S720	2.92456	2.16858
Q09666	S4850	2.8932	2.16047
O14745	S269+S280	2.75345	2.15631
Q09666	S5448	4.68169	2.14883
Q4G0J3	S299+S300	2.13212	2.14365
Q99543	S47	2.61852	2.1365
Q86YV5	S	1.71526	2.12662
Q7Z5R6	S/D	3.74324	2.12656
Q9BVC5	S193	3.6148	2.12322
Q15149	H1737	3.77925	2.11733
O14686	S2251+S2260	2.11462	2.11537
Q9H7M9	S272	4.15835	2.10697
P35658	S/T	2.53048	2.10185
Q8NHM5	S/D	3.21251	2.09963
P78314	S/D	2.6638	2.0962
P02686	S/T/D	2.24839	2.09135
Q05519	S207	3.32763	2.08975
Q09161	D/S/H	2.58324	2.0897
Q8NFC6	T/S	2.88365	2.08691
Q8NI08	T/S	4.17325	2.08471
Q9NTI5	S/D/T/H	4.23359	2.0839
Q9Y2X7	S/T/Y/D	3.68339	2.08156
Q9Y5B0	S839	2.20916	2.08043
Q8WUI4	S/D	2.8472	2.07051
Q8N1K5	S562	3.51872	2.06935
Q9NVE7	T406	3.33108	2.06227
Q86YV0	S18	3.67669	2.05927
P29350	S10	1.63598	2.05157
Q15762	S/T	1.91952	2.03604
P16150	T341	2.09897	2.02249
Q8IV50	S33	2.96833	2.02051
Q13546	S320+R/S	2.54807	2.0177
Q9Y4F9	S468	2.08165	2.01014
Q9UEY8	S673+S677	2.07402	2.0014
Q6NZY4	S658	3.37974	2.00096
Q9UI08	S259	2.53235	1.99159
P42858	S1874	3.29798	1.98883
Q9H063	S	2.91807	1.98262
Q6PJG2	S461	2.75399	1.9814
Q12802	S1507	3.98166	1.97806
P18433	S189	4.15179	1.97337
P48634	S1219	5.45805	1.9721
O75022	S	3.26275	1.97136
O14545	T/S	3.10472	1.96977
P57737	S	3.70872	1.95327
Q7L2E3	S	2.52723	1.95306
Q6JBY9	S268+S284	2.41557	1.95262
Q5VT52	S614	2.56701	1.95016
Q14161	S415	3.20177	1.93743
O15155	S65	1.76847	1.93668
P11274	S/R	3.19715	1.93604
Q09666	S819	2.76028	1.93239
O60759	S	4.00715	1.93075
Q86VP3	S366	4.17502	1.9301
Q9Y4P8	S413	4.21547	1.92972
P23588	S602	2.44596	1.92915
Q9Y4F9	S	3.06286	1.91904
P40222	S514	3.30975	1.91115
Q9BSQ5	S393	2.92715	1.9055
Q9ULH1	S839+S843	3.2396	1.89804
Q9UBW5	S/T	2.56174	1.89107
Q96B23	S145	2.87222	1.87862
Q9Y4F9	S567+S	2.25549	1.87373
Q9Y2W1	S248+S253	3.13154	1.87249
Q9BZ23	S189	2.08621	1.87066
Q96RK0	S1648	1.84911	1.86946
Q9P1Y6	T1404	2.21563	1.85785
Q15018	S/R	2.84871	1.85699
Q8WYR1	S458	3.8598	1.8557
Q86YV0	S/R	3.17764	1.8509
Q9NTI5	S/D	2.44263	1.84886
P12270	S/T	2.09716	1.83786
Q9ULU4	S425	2.23277	1.83609
Q9UI08	S/R	1.67912	1.83419
Q9Y2D5	S720	1.58403	1.81814
P51610	S	2.21517	1.81633
Q9H8G2	T/D	2.35974	1.81088
Q86UU0	S118	1.67413	1.81028
Q13555	S405+T/S	2.30278	1.80772
P23588	S406+S409	3.98174	1.80514
Q6PKG0	T769+S774	2.84591	1.80405
P42224	S727	1.79098	1.79917
Q96B97	S230	1.25756	1.79196
P48634	S761	3.71701	1.78245
Q6ZSZ5	S1124	2.23124	1.78113
Q15036	S409+S415	1.98876	1.77985
Q13177	T/S	2.81018	1.77974
O95544	S48	3.26526	1.77013
Q96S55	S75	2.4933	1.76865
P10644	S77+S83	2.50992	1.75977
Q68DK7	S442	3.80652	1.75343
Q12857	D283	1.79776	1.75343
Q6DN90	S107	1.69722	1.75293
P49023	S126+S130	4.1812	1.74449
Q14814	S121	2.81798	1.74356
Q9BSJ8	S/H/D	2.0258	1.73735
P46734	S218	1.79481	1.73638
Q7Z5K2	S223+S226	2.27904	1.73031
Q12968	S	3.44626	1.72961
Q96B97	D236	3.37528	1.72643
Q2M2I8	S/T	5.68291	1.72543
Q13542	H/R/T	1.84448	1.6997
Q9NVM9	S626	2.59368	1.69926
Q7Z5L9	S240	2.48834	1.69794
P23229	S1103	1.80713	1.69726
Q9Y3Q8	D281	1.7761	1.69399
P16333	Y105	2.09647	1.69148
Q9UBW5	S259	1.67083	1.68842
P18206	D582	2.48612	1.68104
Q9NXV6	S	3.6451	1.67832
Q8TDB6	S	3.47323	1.67618
Q14162	S589	3.77328	1.67582
Q5HYW2	S801	2.57034	1.67518
P09693	T/S/D	2.51994	1.66993
Q9NXR1	S306	3.06995	1.6632
Q9NXV6	S131	2.01489	1.65762
Q9NRD1	S/Y	3.56811	1.65646
P78362	S494+S496	2.58737	1.65044
Q13439	S41	3.10706	1.64367
Q8WUX9	S417	1.66455	1.64141
P33527	S/H	3.15015	1.62859
Q8N228	S/D	4.01648	1.62497
Q96JY6	S197	3.15502	1.62295
O75791	T/H	2.85509	1.62002
Q13131	S523	2.97188	1.61681
Q15555	S229	4.39275	1.61389
P52948	S623	2.47511	1.61063
O60229	S1897	0.975455	1.601
Q92608	S587	3.05889	1.60035
P20339	S193	2.91289	1.59065
Q96T60	T118+T122	5.1433	1.59004
O14497	S382	2.53685	1.58975
Q9UPU5	S1943	3.45242	1.58956
Q8IUW3	S317	2.4075	1.58949
Q5HYW2	S837+S	2.23692	1.58771
Q96C19	S74	1.72637	1.58704
Q92888	S919	2.00533	1.58228
Q13905	S371	3.02133	1.57978
Q9UKV3	S710	2.49665	1.57233
Q92609	S541	2.96811	1.57187
O95466	S624	2.40814	1.57012
O96018	S11	2.21318	1.5616
Q13469	S/H	2.29126	1.559
O14639	S452	1.77363	1.54909
P42677	S11	1.12271	1.54458
Q86UU0	S1004+S1010	2.5616	1.54005
Q86YV0	H/S	1.99463	1.53846
Q96RU3	S497	1.96473	1.5381
Q13555	S/T	1.42002	1.52316
Q92608	S1706	3.52446	1.51675
Q86UU0	S1017	4.56877	1.51036
Q9Y6A5	S402	1.14772	1.50563
Q7Z417	S652	2.34175	1.50407
Q9Y6A5	S434	2.63841	1.50232
Q12851	S328	2.32804	1.501
P48634	R/S	1.80687	1.49374
Q86UU0	T129	3.6101	1.49316
Q7Z401	S1225	3.74313	1.49303
P35236	T66	1.5416	1.4909
Q8N6T3	S150	2.08388	1.48842
Q09161	S/H	2.5793	1.48323
Q9Y3P8	S182	2.68798	1.48235
O94811	S32	2.68933	1.48233
Q5T1M5	S1162	4.19918	1.47438
Q14980	S1757	1.93612	1.47055
Q96FS4	S839	2.62596	1.47047
Q96PE3	S517	3.4357	1.46881
O43182	S/T	1.40836	1.455
O75791	S/D	1.77202	1.45412
Q92530	S153	2.15027	1.45107
P08575	S994	2.68915	1.44654
Q92918	S	2.70469	1.4435
Q99490	S648	2.03046	1.43939
P28066	S16	2.52807	1.43346
O60493	S/Y	2.77426	1.43173
P40692	S477	2.61926	1.4308
Q99759	S/R	3.00979	1.42308
Q9H0E3	S/T	2.61088	1.4117
P42566	T777	4.14887	1.41096
Q9UJU6	S283	2.02925	1.40915
Q96EP0	S466	2.50563	1.40483
Q96KR1	S/D	1.62676	1.3995
Q7KZI7	R/S	1.85419	1.39844
Q96JP5	S83+S	3.13264	1.39141
Q92608	S	3.04318	1.3902
Q09666	S2708	2.05389	1.38024
Q14160	Y/S	1.98603	1.37915
Q9UHB6	S/H/T	2.50407	1.37338
Q9H1A4	S	3.2462	1.37177
P35269	T/R	2.58719	1.36376
P08651	S323	2.95271	1.35642
P57075	S372	2.85714	1.34882
Q12802	S1929	1.94051	1.34709
Q8N4C8	S/D	2.6123	1.34573
Q9GZY8	S172	2.82681	1.32258
Q86YS7	S260	2.00454	1.31962
Q9BZ67	S21+S23	2.91729	1.31621
P98171	S860	2.62821	1.31367
P51532	S1382	2.52989	1.30919
Q07889	S1178	4.44236	1.30918
O14639	S/R	2.23644	1.30505
Q13185	S/D	2.37606	1.29555
O14828	S/R	3.22568	1.28913
O75427	S	2.40461	1.28357
Q96JY6	S	3.27179	1.25446
Q96AX2	S19	2.94401	1.25314
Q9BWT3	S	3.4083	1.24827
Q8N5H7	S	2.97554	1.2418
Q9NZN8	S165+S169	2.96399	-1.26414
Q7Z401	S731	2.45856	-1.28779
Q66K74	S/H	2.24017	-1.29822
Q8WU79	S219	1.89708	-1.33564
O43318	D442+R456	2.08652	-1.34963
Q92619	S23	2.35648	-1.36796
Q86YV0	S228+S	2.35521	-1.37258
Q9Y6X9	S743	3.21134	-1.37786
O15117	S235	1.88318	-1.41063
Q9H2G2	S	2.09065	-1.44297
O43566	S478	2.26416	-1.44914
Q9H4E7	S590+S597	2.54515	-1.45449
Q58A45	T350+S354	2.22219	-1.47116
Q86UU0	S21	2.44173	-1.49296
P52594	S181	2.13174	-1.50973
Q12789	S1068	1.90099	-1.57492
Q15942	S	1.988	-1.59155
O94804	S438	2.83376	-1.59373
Q9Y2V2	S41	2.18427	-1.60188
Q96PC5	S1125+S1130	2.60571	-1.60636
Q16594	S155+S158	2.1115	-1.6183
Q99759	S340	3.03419	-1.62054
O95466	S184	1.98139	-1.63639
O60307	S774	2.56431	-1.66476
Q9P107	S914+S919+S923	2.39332	-1.66829
Q96RK0	T/S	1.86243	-1.68567
Q6UWD8	T116	3.52491	-1.71098
Q9UBW5	T/S/R	2.51719	-1.71439
O60307	S135+S146	2.62641	-1.77607
Q13469	S856	3.02853	-1.79256
A2A288	S336	2.89827	-1.89879
Q32MZ4	S/T/R	3.21384	-1.9163
Q92797	S1259	2.79759	-1.93027
Q9NSI8	S/H/R	3.49924	-1.93993
Q09666	S5782	3.17599	-1.94633
Q92619	S23+S25	2.80513	-1.9533
Q8IUD2	S17+S21	2.91079	-1.96965
Q2M2I8	T653	1.86805	-2.01173
Q6JBY9	S116+S120	2.17623	-2.0322
Q92882	D/S	2.5121	-2.04554
Q13469	S/R	2.54272	-2.11116
Q8N3F8	S578	3.40467	-2.23327
Q6UWD8	S98	2.67163	-2.27273
Q86X29	S464	2.18975	-2.33154
Q96B97	S587	3.29343	-2.33532
P34910	S294	3.19008	-2.3689
P33241	R174+S177	3.57426	-2.52114
Q13469	S326	3.58012	-2.57534

### Sheet: CD2-regulated phosphoproteins
Protein accession numbers and residues, as reported in Table S1, were manually corrected to correpond to the main protein isoform (to allow for Cytoscape analysis)
Protein name	Protein accesion (main isoform)	description
ARFGAP1	Q8N6T3	ADP-ribosylation factor GTPase activating protein 1
CNOT2	Q9NZN8	CCR4-NOT transcription complex, subunit 2
DEF6	Q9H4E7	differentially expressed in FDCP 6 homolog (mouse)
ARID1A	O14497	AT rich interactive domain 1A (SWI-like)
IQSEC1	Q6DN90	IQ motif and Sec7 domain 1
NUP98	P52948	nucleoporin 98kDa
C9orf142	Q9BUH6	chromosome 9 open reading frame 142
SIT1	Q9Y3P8	signaling threshold regulating transmembrane adaptor 1
RANBP3	Q9H6Z4	RAN binding protein 3
HCFC1	P51610	host cell factor C1 (VP16-accessory protein)
AHNAK	Q09666	AHNAK nucleoprotein
CD2	P06729	CD2 molecule
RAPGEF1	Q13905	Rap guanine nucleotide exchange factor (GEF) 1
GTF2F1	P35269	general transcription factor IIF, polypeptide 1, 74kDa
NFATC2	Q13469	nuclear factor of activated T-cells, cytoplasmic, calcineurin-dependent 2
EPRS	P07814	glutamyl-prolyl-tRNA synthetase
FKBP15	Q5T1M5	FK506 binding protein 15, 133kDa
PANK4	Q9NVE7	pantothenate kinase 4
UBR4	Q5T4S7	ubiquitin protein ligase E3 component n-recognin 4
NUP153	P49790	nucleoporin 153kDa
NADK	O95544	NAD kinase
USP24	Q9UPU5	ubiquitin specific peptidase 24
BOD1L1	Q8NFC6	biorientation of chromosomes in cell division 1-like 1
ABCC1	P33527	ATP-binding cassette, sub-family C (CFTR/MRP), member 1
CD226	Q15762	CD226 molecule
PANK2	Q9BZ23	pantothenate kinase 2
NDRG1	Q92597	N-myc downstream regulated 1
RPS28	P62857	ribosomal protein S28
PARP10	Q53GL7	poly (ADP-ribose) polymerase family, member 10
PLEKHA2	Q9HB19	pleckstrin homology domain containing, family A (phosphoinositide binding specific) member 2
DNAJC2	Q99543	DnaJ (Hsp40) homolog, subfamily C, member 2
TRRAP	Q9Y4A5	transformation/transcription domain-associated protein
RAB5A	P20339	RAB5A, member RAS oncogene family
KALRN	O60229	kalirin, RhoGEF kinase
SEPT9	Q9UHD8	septin 9
AKAP13	Q12802	A kinase (PRKA) anchor protein 13
GEMIN5	Q8TEQ6	gem (nuclear organelle) associated protein 5
AAK1	Q2M2I8	AP2 associated kinase 1
MYO9B	Q13459	myosin IXB
MAP4K1	Q92918	mitogen-activated protein kinase kinase kinase kinase 1
THEMIS	Q8N1K5	thymocyte selection associated
PSMA5	P28066	proteasome (prosome, macropain) subunit, alpha type, 5
PBRM1	Q86U86	polybromo 1
IQGAP2	Q13576	IQ motif containing GTPase activating protein 2
MIA2	Q96PC5	melanoma inhibitory activity 2
WAPAL	Q7Z5K2	wings apart-like homolog (Drosophila)
TMEM230	Q96A57	transmembrane protein 230
MAP2K3	P46734	mitogen-activated protein kinase kinase 3
C10orf54	Q9H7M9	chromosome 10 open reading frame 54
PLEKHA1	Q9HB21	pleckstrin homology domain containing, family A (phosphoinositide binding specific) member 1
SNX3	O60493	sorting nexin 3
ANAPC1	Q9H1A4	anaphase promoting complex subunit 1
CTDP1	Q9Y5B0	CTD (carboxy-terminal domain, RNA polymerase II, polypeptide A) phosphatase, subunit 1
ARFGEF2	Q9Y6D5	ADP-ribosylation factor guanine nucleotide-exchange factor 2 (brefeldin A-inhibited)
SRSF11	Q05519	serine/arginine-rich splicing factor 11
SMAP2	Q8WU79	small ArfGAP2
CHMP7	Q8WUX9	charged multivesicular body protein 7
NBN	O60934	nibrin
WIPI2	Q9Y4P8	WD repeat domain, phosphoinositide interacting 2
PDLIM2	Q96JY6	PDZ and LIM domain 2 (mystique)
ETS1	P14921	v-ets erythroblastosis virus E26 oncogene homolog 1 (avian)
FGD3	Q5JSP0	FYVE, RhoGEF and PH domain containing 3
ZC3H12D	A2A288	zinc finger CCCH-type containing 12D
FCER1G	P30273	Fc fragment of IgE, high affinity I, receptor for; gamma polypeptide
DOCK8	Q8NF50	dedicator of cytokinesis 8
ATG2B	Q96BY7	autophagy related 2B
IRF2BP2	Q7Z5L9	interferon regulatory factor 2 binding protein 2
STAT3	P40763	signal transducer and activator of transcription 3 (acute-phase response factor)
RAB37	Q96AX2	RAB37, member RAS oncogene family
MSL1	Q68DK7	male-specific lethal 1 homolog (Drosophila)
CD3G	P09693	CD3g molecule, gamma (CD3-TCR complex)
BIN2	Q9UBW5	bridging integrator 2
ADD1	P35611	adducin 1 (alpha)
R3HDM2	Q9Y2K5	R3H domain containing 2
LIMA1	Q9UHB6	LIM domain and actin binding 1
KIAA0528	Q86YS7	KIAA0528
STXBP3	O00186	syntaxin binding protein 3
LENG1	Q96BZ8	leukocyte receptor cluster (LRC) member 1
SH3KBP1	Q96B97	SH3-domain kinase binding protein 1
HDAC7	Q8WUI4	histone deacetylase 7
ARFGAP3	Q9NP61	ADP-ribosylation factor GTPase activating protein 3
INPP4A	Q96PE3	inositol polyphosphate-4-phosphatase, type I, 107kDa
AGFG1	P52594	ArfGAP with FG repeats 1
GOLGA4	Q13439	golgin A4
CDC37L1	Q7L3B6	cell division cycle 37 homolog (S. cerevisiae)-like 1
F11R	Q9Y624	F11 receptor
RNF31	Q96EP0	ring finger protein 31
DENND4C	Q5VZ89	DENN/MADD domain containing 4C
RASA3	Q14644	RAS p21 protein activator 3
CAMK2G	Q13555	calcium/calmodulin-dependent protein kinase II gamma
EML3	Q32P44	echinoderm microtubule associated protein like 3
SPAG9	O60271	sperm associated antigen 9
WNK1	Q9H4A3	WNK lysine deficient protein kinase 1
RBM7	Q9Y580	RNA binding motif protein 7
SUN2	Q9UH99	Sad1 and UNC84 domain containing 2
IWS1	Q96ST2	IWS1 homolog (S. cerevisiae)
UBR5	O95071	ubiquitin protein ligase E3 component n-recognin 5
PRKCD	Q05655	protein kinase C, delta
PPP3CB	P16298	protein phosphatase 3, catalytic subunit, beta isozyme
AP3D1	O14617	adaptor-related protein complex 3, delta 1 subunit
FAM65B	Q9Y4F9	family with sequence similarity 65, member B
RPS27	P42677	ribosomal protein S27
SMARCA4	P51532	SWI/SNF related, matrix associated, actin dependent regulator of chromatin, subfamily a, member 4
ZZEF1	O43149	zinc finger, ZZ-type with EF-hand domain 1
RIPK1	Q13546	receptor (TNFRSF)-interacting serine-threonine kinase 1
SNTB2	Q13425	syntrophin, beta 2 (dystrophin-associated protein A1, 59kDa, basic component 2)
C6orf25	O95866	chromosome 6 open reading frame 25
SASH3	O75995	SAM and SH3 domain containing 3
CCM2	Q9BSQ5	cerebral cavernous malformation 2
BET1	O15155	blocked early in transport 1 homolog (S. cerevisiae)
ACLY	P53396	ATP citrate lyase
SEPT1	Q8WYJ6	septin 1
EIF4EBP2	Q13542	eukaryotic translation initiation factor 4E binding protein 2
SH3BP2	P78314	SH3-domain binding protein 2
IGF2R	P11717	insulin-like growth factor 2 receptor
C18orf25	Q96B23	chromosome 18 open reading frame 25
EPS15	P42566	epidermal growth factor receptor pathway substrate 15
SYMPK	Q92797	symplekin
HUWE1	Q7Z6Z7	HECT, UBA and WWE domain containing 1, E3 ubiquitin protein ligase
SETX	Q7Z333	senataxin
PNKP	Q96T60	polynucleotide kinase 3'-phosphatase
UBASH3A	P57075	ubiquitin associated and SH3 domain containing A
BCR	P11274	breakpoint cluster region
MTDH	Q86UE4	metadherin
LMNB2	Q03252	lamin B2
OPTN	Q96CV9	optineurin
PITPNM1	O00562	phosphatidylinositol transfer protein, membrane-associated 1
PTPN6	P29350	protein tyrosine phosphatase, non-receptor type 6
PTPN7	P35236	protein tyrosine phosphatase, non-receptor type 7
BCL9L	Q86UU0	B-cell CLL/lymphoma 9-like
ARHGAP30	Q7Z6I6	Rho GTPase activating protein 30
UBXN7	O94888	UBX domain protein 7
C16orf54	Q6UWD8	chromosome 16 open reading frame 54
SEC61B	P60468	Sec61 beta subunit
NUMA1	Q14980	nuclear mitotic apparatus protein 1
ZFC3H1	O60293	zinc finger, C3H1-type containing
SNX17	Q15036	sorting nexin 17
ARHGAP4	P98171	Rho GTPase activating protein 4
RBM34	P42696	RNA binding motif protein 34
CASP2	P42575	caspase 2, apoptosis-related cysteine peptidase
MAP3K3	Q99759	mitogen-activated protein kinase kinase kinase 3
LCP2	Q13094	lymphocyte cytosolic protein 2 (SH2 domain containing leukocyte protein of 76kDa)
PTPRC	P08575	protein tyrosine phosphatase, receptor type, C
WDR33	Q9C0J8	WD repeat domain 33
SART1	O43290	squamous cell carcinoma antigen recognized by T cells
TPR	P12270	translocated promoter region, nuclear basket protein
ARHGAP25	P42331	Rho GTPase activating protein 25
WRNIP1	Q96S55	Werner helicase interacting protein 1
NCL	P19338	nucleolin
PRKAR1A	P10644	protein kinase, cAMP-dependent, regulatory, type I, alpha
PHRF1	Q9P1Y6	PHD and ring finger domains 1
THOC5	Q13769	THO complex 5
MORC2	Q9Y6X9	MORC family CW-type zinc finger 2
PLEC	Q15149	plectin
ZYX	Q15942	zyxin
CORO7	P57737	coronin 7
APBA3	O96018	amyloid beta (A4) precursor protein-binding, family A, member 3
BCL11B	Q9C0K0	B-cell CLL/lymphoma 11B (zinc finger protein)
TAF9	Q16594	TAF9 RNA polymerase II, TATA box binding protein (TBP)-associated factor, 32kDa
FYB	O15117	FYN binding protein
MBP	P02686	myelin basic protein
RPS6	P62753	ribosomal protein S6
LMO7	Q8WWI1	LIM domain 7
FNBP1	Q96RU3	formin binding protein 1
SCAMP3	O14828	secretory carrier membrane protein 3
HTATSF1	O43719	HIV-1 Tat specific factor 1
STAT1	P42224	signal transducer and activator of transcription 1, 91kDa
UBE4B	O95155	ubiquitination factor E4B
TSC22D4	Q9Y3Q8	TSC22 domain family, member 4
GIGYF1	O75420	GRB10 interacting GYF protein 1
HCLS1	P14317	hematopoietic cell-specific Lyn substrate 1
MON2	Q7Z3U7	MON2 homolog (S. cerevisiae)
KIAA1143	Q96AT1	KIAA1143
GTF3C1	Q12789	general transcription factor IIIC, polypeptide 1, alpha 220kDa
LARP7	Q4G0J3	La ribonucleoprotein domain family, member 7
LRCH4	O75427	leucine-rich repeats and calponin homology (CH) domain containing 4
FAM175B	Q15018	family with sequence similarity 175, member B
THRAP3	Q9Y2W1	thyroid hormone receptor associated protein 3
GIT2	Q14161	G protein-coupled receptor kinase interacting ArfGAP 2
SCARF1	Q14162	scavenger receptor class F, member 1
SRPK2	P78362	SRSF protein kinase 2
NR3C1	P04150	nuclear receptor subfamily 3, group C, member 1 (glucocorticoid receptor)
NCOA7	Q8NI08	nuclear receptor coactivator 7
RAB11FIP5	Q9BXF6	RAB11 family interacting protein 5 (class I)
SCRIB	Q14160	scribbled homolog (Drosophila)
MLH1	P40692	mutL homolog 1, colon cancer, nonpolyposis type 2 (E. coli)
NDE1	Q9NXR1	nudE nuclear distribution E homolog 1 (A. nidulans)
MICALL1	Q8N3F8	MICAL-like 1
PTPRA	P18433	protein tyrosine phosphatase, receptor type, A
GRAP2	O75791	GRB2-related adaptor protein 2
CYTIP	O60759	cytohesin 1 interacting protein
APBB1IP	Q7Z5R6	amyloid beta (A4) precursor protein-binding, family B, member 1 interacting protein
SERBP1	Q8NC51	SERPINE1 mRNA binding protein 1
WBP4	O75554	WW domain binding protein 4
RCSD1	Q6JBY9	RCSD domain containing 1
RPS6KA4	O75676	ribosomal protein S6 kinase, 90kDa, polypeptide 4
FOXO1	Q12778	forkhead box O1
CYLD	Q9NQC7	cylindromatosis (turban tumor syndrome)
LARP1	Q6PKG0	La ribonucleoprotein domain family, member 1
ARHGAP6	O43182	Rho GTPase activating protein 6
ZMYND8	Q9ULU4	zinc finger, MYND-type containing 8
ASUN	Q9NVM9	asunder, spermatogenesis regulator homolog (Drosphila)
PDS5B	Q9NTI5	PDS5, regulator of cohesion maintenance, homolog B (S. cerevisiae)
CBX3	Q13185	chromobox homolog 3
CARHSP1	Q9Y2V2	calcium regulated heat stable protein 1, 24kDa
PEA15	Q15121	phosphoprotein enriched in astrocytes 15
EEF1B2	P24534	eukaryotic translation elongation factor 1 beta 2
SOS1	Q07889	son of sevenless homolog 1 (Drosophila)
C2orf49	Q9BVC5	chromosome 2 open reading frame 49
NHSL2	Q5HYW2	NHS-like 2
TXLNA	P40222	taxilin alpha
MAF1	Q9H063	MAF1 homolog (S. cerevisiae)
SLC9A1	P19634	solute carrier family 9, subfamily A (NHE1, cation proton antiporter 1), member 1
CD2AP	Q9Y5K6	CD2-associated protein
ZFR	Q96KR1	zinc finger RNA binding protein
PLEKHF2	Q9H8W4	pleckstrin homology domain containing, family F (with FYVE domain) member 2
EFHD2	Q96C19	EF-hand domain family, member D2
DENND4A	Q7Z401	DENN/MADD domain containing 4A
PRKRA	O75569	protein kinase, interferon-inducible double stranded RNA dependent activator
CCDC6	Q16204	coiled-coil domain containing 6
RIN3	Q8TB24	Ras and Rab interactor 3
ARHGEF18	Q6ZSZ5	Rho/Rac guanine nucleotide exchange factor (GEF) 18
CAAP1	Q9H8G2	caspase activity and apoptosis inhibitor 1
WDR44	Q5JSH3	WD repeat domain 44
ARHGEF1	Q92888	Rho guanine nucleotide exchange factor (GEF) 1
CCDC92	Q53HC0	coiled-coil domain containing 92
MAP1S	Q66K74	microtubule-associated protein 1S
ZNF831	Q5JPB2	zinc finger protein 831
PAK2	Q13177	p21 protein (Cdc42/Rac)-activated kinase 2
OSTF1	Q92882	osteoclast stimulating factor 1
GSK3B	P49841	glycogen synthase kinase 3 beta
FBXO6	Q9NRD1	F-box protein 6
TMSB4X	P62328	thymosin beta 4, X-linked
PRRC2A	P48634	proline-rich coiled-coil 2A
SPN	P16150	sialophorin
NFIC	P08651	nuclear factor I/C (CCAAT-binding transcription factor)
AKAP2	Q9Y2D5	A kinase (PRKA) anchor protein 2
ZFP91	Q96JP5	zinc finger protein 91 homolog (mouse)
ABLIM1	O14639	actin binding LIM protein 1
PRKD2	Q9BZL6	protein kinase D2
VCL	P18206	vinculin
NUFIP2	Q7Z417	nuclear fragile X mental retardation protein interacting protein 2
PARG	Q86W56	poly (ADP-ribose) glycohydrolase
EVI2B	P34910	ecotropic viral integration site 2B
LCP1	P13796	lymphocyte cytosolic protein 1 (L-plastin)
LRRFIP1	Q32MZ4	leucine rich repeat (in FLII) interacting protein 1
STMN1	P16949	stathmin 1
RALGAPA1	Q6GYQ0	Ral GTPase activating protein, alpha subunit 1 (catalytic)
LBH	Q53QV2	limb bud and heart development homolog (mouse)
NCBP1	Q09161	nuclear cap binding protein subunit 1, 80kDa
MEF2D	Q14814	myocyte enhancer factor 2D
MARK2	Q7KZI7	MAP/microtubule affinity-regulating kinase 2
SLC9A3R1	O14745	solute carrier family 9, subfamily A (NHE3, cation proton antiporter 3), member 3 regulator 1
ELMSAN1	Q6PJG2	ELM2 and Myb/SANT-like domain containing 1
PSMF1	Q92530	proteasome (prosome, macropain) inhibitor subunit 1 (PI31)
ADRB2	P07550	adrenoceptor beta 2, surface
EIF4B	P23588	eukaryotic translation initiation factor 4B
DCK	P27707	deoxycytidine kinase
UFD1L	Q92890	ubiquitin fusion degradation 1 like (yeast)
RPRD2	Q5VT52	regulation of nuclear pre-mRNA domain containing 2
ITGA6	P23229	integrin, alpha 6
TMEM55B	Q86T03	transmembrane protein 55B
WIPF1	O43516	WAS/WASL interacting protein family, member 1
MAPK1	P28482	mitogen-activated protein kinase 1
TRAF3IP3	Q9Y228	TRAF3 interacting protein 3
GBF1	Q92538	golgi brefeldin A resistant guanine nucleotide exchange factor 1
IL16	Q14005	interleukin 16
RUNX2	Q13950	runt-related transcription factor 2
GTF2I	P78347	general transcription factor IIi
LYSMD2	Q8IV50	LysM, putative peptidoglycan-binding, domain containing 2
PIK3R5	Q8WYR1	phosphoinositide-3-kinase, regulatory subunit 5
LIMD1	Q9UGP4	LIM domains containing 1
RANBP1	P43487	RAN binding protein 1
MATR3	P43243	matrin 3
LYAR	Q9NX58	Ly1 antibody reactive homolog (mouse)
MINK1	Q8N4C8	misshapen-like kinase 1
PAN3	Q58A45	PAN3 poly(A) specific ribonuclease subunit homolog (S. cerevisiae)
CDKN2AIP	Q9NXV6	CDKN2A interacting protein
NCK1	P16333	NCK adaptor protein 1
MYCBP2	O75592	MYC binding protein 2, E3 ubiquitin protein ligase
ARFGAP2	Q8N6H7	ADP-ribosylation factor GTPase activating protein 2
JUND	P17535	jun D proto-oncogene
SIPA1	Q96FS4	signal-induced proliferation-associated 1
NEK9	Q8TD19	NIMA-related kinase 9
NFIA	Q12857	nuclear factor I/A
TPPP	O94811	tubulin polymerization promoting protein
FMNL1	O95466	formin-like 1
MAPK14	Q16539	mitogen-activated protein kinase 14
MAP4K2	Q12851	mitogen-activated protein kinase kinase kinase kinase 2
DTX3L	Q8TDB6	deltex 3-like (Drosophila)
TRIM28	Q13263	tripartite motif containing 28
DBNL	Q9UJU6	drebrin-like
TACC3	Q9Y6A5	transforming, acidic coiled-coil containing protein 3
CIC	Q96RK0	capicua homolog (Drosophila)
PDCD4	Q53EL6	programmed cell death 4 (neoplastic transformation inhibitor)
MLL2	O14686	myeloid/lymphoid or mixed-lineage leukemia 2
FRMD8	Q9BZ67	FERM domain containing 8
STK10	O94804	serine/threonine kinase 10
LSR	Q86X29	lipolysis stimulated lipoprotein receptor
HARS	P12081	histidyl-tRNA synthetase
PLIN3	O60664	perilipin 3
TOM1	O60784	target of myb1 (chicken)
TMPO	P42166	thymopoietin
CAST	P20810	calpastatin
RDBP	P18615	RD RNA binding protein
SUGT1	Q9Y2Z0	SGT1, suppressor of G2 allele of SKP1 (S. cerevisiae)
ERC1	Q8IUD2	ELKS/RAB6-interacting/CAST family member 1
MAST3	O60307	microtubule associated serine/threonine kinase 3
ASAP1	Q9ULH1	ArfGAP with SH3 domain, ankyrin repeat and PH domain 1
NFATC3	Q12968	nuclear factor of activated T-cells, cytoplasmic, calcineurin-dependent 3
CLASP2	O75122	cytoplasmic linker associated protein 2
NCOA3	Q9Y6Q9	nuclear receptor coactivator 3
MFF	Q9GZY8	mitochondrial fission factor
INPP5D	Q92835	inositol polyphosphate-5-phosphatase, 145kDa
MAPRE2	Q15555	microtubule-associated protein, RP/EB family, member 2
SLK	Q9H2G2	STE20-like kinase
PRKAA1	Q13131	protein kinase, AMP-activated, alpha 1 catalytic subunit
ESYT1	Q9BSJ8	extended synaptotagmin-like protein 1
KDM2B	Q8NHM5	lysine (K)-specific demethylase 2B
PDE3B	Q13370	phosphodiesterase 3B, cGMP-inhibited
STX7	O15400	syntaxin 7
ACIN1	Q9UKV3	apoptotic chromatin condensation inducer 1
HTT	P42858	huntingtin
TRIM22	Q8IYM9	tripartite motif containing 22
CLIP4	Q8N3C7	CAP-GLY domain containing linker protein family, member 4
ZC3HC1	Q86WB0	zinc finger, C3HC-type containing 1
GMIP	Q9P107	GEM interacting protein
SGK223	Q86YV5	Tyrosine-protein kinase SgK223
TNIK	Q9UKE5	TRAF2 and NCK interacting kinase
PACS2	Q86VP3	phosphofurin acidic cluster sorting protein 2
LSM14A	Q8ND56	LSM14A, SCD6 homolog A (S. cerevisiae)
SH2D3C	Q8N5H7	SH2 domain containing 3C
KDM3B	Q7LBC6	lysine (K)-specific demethylase 3B
ABCF1	Q8NE71	ATP-binding cassette, sub-family F (GCN20), member 1
EVL	Q9UI08	Enah/Vasp-like
EPS15L1	Q9UBC2	epidermal growth factor receptor pathway substrate 15-like 1
DOCK2	Q92608	dedicator of cytokinesis 2
MAPK3	P27361	mitogen-activated protein kinase 3
TBC1D5	Q92609	TBC1 domain family, member 5
GIT1	Q9Y2X7	G protein-coupled receptor kinase interacting ArfGAP 1
SYNE1	Q8NF91	spectrin repeat containing, nuclear envelope 1
PFKFB3	Q16875	6-phosphofructo-2-kinase/fructose-2,6-biphosphatase 3
RGS14	O43566	regulator of G-protein signaling 14
RASAL3	Q86YV0	RAS protein activator like 3
PPP1R3D	O95685	protein phosphatase 1, regulatory subunit 3D
OSBPL3	Q9H4L5	oxysterol binding protein-like 3
SPATA2L	Q8IUW3	spermatogenesis associated 2-like
SAMHD1	Q9Y3Z3	SAM domain and HD domain 1
TNKS1BP1	Q9C0C2	tankyrase 1 binding protein 1, 182kDa
TRAFD1	O14545	TRAF-type zinc finger domain containing 1
SAMSN1	Q9NSI8	SAM domain, SH3 domain and nuclear localization signals 1
ZCCHC8	Q6NZY4	zinc finger, CCHC domain containing 8
DHX30	Q7L2E3	DEAH (Asp-Glu-Ala-His) box polypeptide 30
CHAMP1	Q96JM3	chromosome alignment maintaining phosphoprotein 1
DDI2	Q5TDH0	DNA-damage inducible 1 homolog 2 (S. cerevisiae)
LSP1	P33241	lymphocyte-specific protein 1
ADD3	Q9UEY8	adducin 3 (gamma)
PRKCQ	Q04759	protein kinase C, theta
MAP3K7	O43318	mitogen-activated protein kinase kinase kinase 7
LY75	O60449	lymphocyte antigen 75
LILRB3	O75022	leukocyte immunoglobulin-like receptor, subfamily B (with TM and ITIM domains), member 3
AGAP2	Q99490	ArfGAP with GTPase domain, ankyrin repeat and PH domain 2
NUP214	P35658	nucleoporin 214kDa
MACF1	Q9UPN3	microtubule-actin crosslinking factor 1
PAPOLG	Q9BWT3	poly(A) polymerase gamma
HMHA1	Q92619	histocompatibility (minor) HA-1
PXN	P49023	paxillin
RPS6KA1	Q15418	ribosomal protein S6 kinase, 90kDa, polypeptide 1
SAP130	Q9H0E3	Sin3A-associated protein, 130kDa
FAM129B	Q96TA1	family with sequence similarity 129, member B
DYNC1H1	Q14204	dynein, cytoplasmic 1, heavy chain 1
ICAM3	P32942	intercellular adhesion molecule 3
SCML4	Q8N228	sex comb on midleg-like 4 (Drosophila)
