## Supplemental Table 5 for "Phosphoproteomics of CD2 signaling reveals an AMPK-dependent regulation of lytic granule polarization in cytotoxic T cells"

### Sheet: Networking results
Predicted upstream kinase	Targets (accession number)		Residue	Networkin_score
	Accesion number	Protein name				Most represented kinase groups	% of phosphosites among total predicted (n=273)
PKBalpha (Akt1)	Q12778	FOXO1	256	54.9728		PKC_group	13.9194
	P49841	GSK3B	9	36.7803		MAPK3_MAPK1_MAPK7_NLK_group	11.7216
	Q53EL6	RPS6KA1	457	11.0807		PKB_group	9.89011
	Q09666	AHNAK	5782	9.33068		JNK_group	8.79121
	Q09666	AHNAK	5782	9.33068		CDK2_CDK3_CDK1_CDK5_group	5.86081
	P19634	SLC9A1	703	8.77224		RSK_group	5.12821
	P78362	SRPK2	494	8.73136		p38_group	4.3956
	Q13576	IQGAP2	16	8.65633		CK2_group	4.0293
	F8VVT9	AGAP2	648	6.50843		CaMKII_group	3.663
	Q8WYR1	PIK3R5	507	6.32007		PAK_group	2.9304
	Q09666	AHNAK	5780	6.16057		PKA_group	2.9304
	Q96EP0	RNF31	466	5.71357		GSK3_group	2.5641
	P16298	PPP3CB	478	4.97782		PKD_group	1.8315
	Q9UKV3	ACIN1	240	4.91244
	F8VVT9	AGAP2	808	4.89545		Most represented kinases	% of phosphosites among total predicted (n=273)
	Q9Y6Q9	NCOA3	857	4.70318
	O14639	ABLIM1	452	3.76077		PKBalpha (Akt1)	8.05861
	Q09666	AHNAK	1068	2.91947		CDK1	5.12821
	Q09666	AHNAK	5864	2.9161		MAPK1 (Erk2/p42)	5.12821
	P78362	SRPK2	496	2.77915		PKCbeta	5.12821
	O95685	PPP1R3D	25	2.70921		PKCalpha	4.7619
	Q92608	DOCK2	1706	2.24461		MAPK3 (Erk1/p44)	4.3956
CDK1	Q14980	NUMA1	1757	21.9768		MAPK8 (JNK1)	4.0293
	P16949	STMN1	38	18.2534		RSK1 (p90RSK)	4.0293
	Q92538	GBF1	1784	14.8484		MAPK10	3.663
	Q96JM3	CHAMP1	603	14.4989		CK2alpha	2.9304
	Q9Y6A5	TACC3	434	13.1757		MAPK12	2.5641
	Q96JM3	CHAMP1	386	10.1766		CaMKIIalpha (CAMK2A)	2.1978
	P40763	STAT3	714	7.51073		GSK3beta	2.1978
	P42167	TMPO	306	5.79564		NLK	2.1978
	O00562	PITPNM1	600	5.49458		HIPK2	1.8315
	Q86WB0	ZC3HC1	321	2.76468		MAPK13	1.8315
	Q86WB0	ZC3HC1	321	2.76468		PAK1	1.4652
	Q86WB0	ZC3HC1	395	2.76468		PAK2	1.4652
	P42566	EPS15	777	2.57653
	O60307	MAST3	146	2.07529
MAPK1 (p42)	Q07889	SOS1	1178	27.162
	O75676	RPS6KA4	343	26.9045
	O75676	RPS6KA4	347	26.9045
	P42224	STAT1	727	25.2577
	P16949	STMN1	38	16.9522
	O75676	RPS6KA4	682	14.0754
	P40763	STAT3	714	5.84771
	P49023	PXN	106	5.75639
	P12270	TPR	2155	4.2408
	P52948	NUP98	623	2.49789
	Q9ULH1	ASAP1	843	2.29739
	O43566	RGS14	478	2.22564
	O75420	GIGYF1	28	2.14697
	O75420	GIGYF1	24	2.11063
PKCbeta	J3QSW6	KALRN	1897	2.49482
	O43149	ZZEF1	1537	2.49482
	P18433	PTPRA	189	2.49482
	P20339	RAB5A	193	2.49482
	P30273	FCER1G	69	2.49482
	Q09666	AHNAK	5400	2.49482
	Q13425	SNTB2	129	2.49482
	Q53EL6	RPS6KA1	71	2.49482
	Q92890	UFD1L	299	2.49482
	Q9UI08	EVL	285	2.49482
	Q9UPU5	USP24	1943	2.49482
	Q9Y3P8	SIT1	182	2.40135
	Q6ZSZ5	ARHGEF18	1076	2.14194
	Q53EL6	RPS6KA1	68	2.14194
PKCalpha	P02686	MBP	26	10.7841
	Q9Y624	F11R	284	6.36417
	P49023	PXN	119	4.88411
	D6RFG8	DCK	11	3.84699
	P30273	FCER1G	69	3.18901
	P18433	PTPRA	189	3.17021
	Q92890	UFD1L	299	3.05236
	Q13769	THOC5	328	2.9895
	P20339	RAB5A	193	2.52079
	Q53EL6	RPS6KA1	71	2.39008
	O43149	ZZEF1	1537	2.36337
	Q13425	SNTB2	129	2.21696
	J3QSW6	KALRN	1897	2.20536
MAPK3 (p44)	O75676	RPS6KA4	682	15.3256
	P16949	STMN1	38	14.5998
	P49023	PXN	130	13.0115
	P08651	NFIC	323	9.49847
	P40763	STAT3	714	8.50696
	P49023	PXN	106	7.6285
	Q9ULH1	ASAP1	843	2.4103
	O43566	RGS14	478	2.2975
	O75420	GIGYF1	24	2.18905
	O75420	GIGYF1	28	2.18905
	O60784	TOM1	160	2.09026
	P42566	EPS15	777	2.03217
MAPK8	P17535	JUND	100	9.53521
	P40763	STAT3	714	8.04561
	P35236	PTPN7	66	7.4266
	Q05519	SRSF11	207	6.36989
	Q13469	NFATC2	856	6.30443
	Q6JBY9	RCSD1	284	6.27088
	P49023	PXN	106	6.25863
	Q9UJU6	DBNL	283	6.17585
	Q6JBY9	RCSD1	120	5.93839
	Q9Y228	TRAF3IP3	445	5.38385
	Q6JBY9	RCSD1	116	5.27174
RSK1 (p90RSK)	Q96B97	SH3KBP1	587	2.65157
	Q96B97	SH3KBP1	230	2.65157
	Q14814	MEF2D	121	2.64949
	Q15121	PEA15	116	2.64487
	P35236	PTPN7	143	2.64285
	P35236	PTPN7	143	2.64285
	P42858	HTT	1874	2.63163
	E7EX17	EIF4B	602	2.57969
	P04150	NR3C1	134	2.50504
	Q9Y6Q9	NCOA3	857	2.44667
	Q13950	RUNX2	340	2.43233
