## Supplemental Table 6 for "Phosphoproteomics of CD2 signaling reveals an AMPK-dependent regulation of lytic granule polarization in cytotoxic T cells"

### Sheet: Lysosome-associated proteins
canonical name	description	display name	Student's T-test Difference CD2_iso	-Log Student's T-test p-value CD2_iso
O60784	target of myb1 (chicken)	TOM1	3.90557	3.12152
Q86T03	transmembrane protein 55B	TMEM55B	3.61335	4.4627
P28482	mitogen-activated protein kinase 1	MAPK1	3.55562	2.02109
P11717	insulin-like growth factor 2 receptor	IGF2R	2.77517	4.46545
Q9UCZ3	adrenoceptor beta 2, surface	ADRB2	2.37704	2.05103
O15400	syntaxin 7	STX7	2.30038	2.99556
Q8TDB6	deltex 3-like (Drosophila)	DTX3L	1.67618	3.47323
Q13131	protein kinase, AMP-activated, alpha 1 catalytic subunit	PRKAA1	1.61681	2.97188
Q96RU3	formin binding protein 1	FNBP1	1.5381	1.96473
